# Lipid flippase dysfunction as a novel therapeutic target for endosomal anomalies in Alzheimer’s disease

**DOI:** 10.1101/2021.07.30.454423

**Authors:** Nanaka Kaneshiro, Masato Komai, Ryosuke Imaoka, Atsuya Ikeda, Yuji Kamikubo, Tadafumi Hashimoto, Takeshi Iwatsubo, Takashi Sakurai, Takashi Uehara, Nobumasa Takasugi

## Abstract

β-amyloid precursor protein (APP) and their metabolites are deeply involved in the development of Alzheimer’s disease (AD). Upon the upregulation of β-site APP cleaving enzyme 1 (BACE1), its product, the β-carboxyl-terminal fragment of APP (βCTF), is accumulated in the early stage of sporadic AD brains. βCTF accumulation is currently considered the trigger for endosomal anomalies to form enlarged endosomes, one of the earliest pathologies in AD. However, the details of the underlying mechanism remain largely unclear. In this study, using BACE1 stably-overexpressing cells, we describe that lipid flippase subcomponent TMEM30A interacts with accumulated βCTF. Among the lipid flippases in endosomes, those composed of TMEM30A and active subcomponent ATP8A1 transports phospholipid, phosphatidylserine (PS), to the cytosolic side of the endosomes. The lipid flippase activity and cytosolic PS distribution are critical for membrane fission and vesicle transport. Intriguingly, accumulated βCTF in model cells impaired lipid flippase physiological formation and activity, along with endosome enlargement. Moreover, in the brains of AD model mice before the amyloid-β (Aβ) deposition, the TMEM30A/βCTF complex formation occurred, followed by lipid flippase dysfunction. Importantly, our novel Aβ/βCTF interacting TMEM30A-derived peptide “T-RAP” improved endosome enlargement and reduced βCTF levels. These T-RAP effects could result from the recovery of lipid flippase activity. Therefore, we propose lipid flippase dysfunction as a key pathogenic event and a novel therapeutic target for AD.
