## Supplementary table for "Lipid flippase dysfunction as a novel therapeutic target for endosomal anomalies in Alzheimer’s disease"

### Sheet: Sheet1
Antibodies and Reagents	Source	Identifier
ATP8A1 polyclonal antibody	Proteintech	21565-1-AP
PLEKHB2 (Evectin-2) antibody	Novus Biologicals	NBP1-56835
Na+/K+-ATPase α-subunit	Developmental Studies Hybridoma Bank	a5
LAMP2 antibody	Santa Cruz Biotechnologies	H4B4 (clone)
calreticulin mouse monoclonal antibody	Stressgen	FMC75 (clone)
Rab5A mouse monoclonal antibody	Cell Signaling Technology	E6N8S	Immunofluorescence
Rab5A rabbit polyclonal antibody	Proteintech	11947-1-AP
Rab4 rabbit antibody	Cell Signaling Technology	#2167	Immunofluorescence
anti-human Amyloidβ (N) antibody	Immuno-Biological Laboratories	82E1 (clone)
anti-β-Amyloid 17-24 antibod	BioLegend	4G8 (clone)
anti-β-Amyloid 1-16 antibody	BioLegend	6E10 (clone)
anti-human BACE1 (C) antibody	﻿Immuno-Biological Laboratories	#18711
anti-human sAPPβ-wild type antibody	Immuno-Biological Laboratories	#18957
normal rabbit IgG	﻿Wako Pure Chemical Industries	148-09551
normal mouse IgG	Santa Cruz Biotechnologies	sc-2025
GFP monoclonal antibody	Invitrogen	3E6 (clone)
mouse monoclonal anti FLAG peroxidase (HRP) antibody	Sigma	M2 (clone)
HA tag mouse monoclonal antibody	Cell Signaling Technology	6E2 (clone)	Immunofluorescence
HA tag rabbit polyclonal antibody	Proteintech	51064-2-AP
anti α-tubulin monoclonal antibody	﻿Wako Pure Chemical Industries	10G10 (clone)
APP-C terminal (C15) antibody	gift from Dr. T. Sakurai	Takasugi et al., PLoS One 2018
TMEM30A-C terminal antibody	gift from Dr. T. Sakurai	Takasugi et al., PLoS One 2018
HRP linked anti rabbit IgG	Invitrogen	NA9340V
HRP linked anti mouse IgG	Invitrogen	NA9310V
HRP linked anti rabbit IgG, light chain specific	Jackson ImmunoResearch	211-032-171
Goat anti-mouse IgG (H+L) conjugated with Alexa Fluor 594	Invitrogen	A11005	Immunofluorescence secondary antibody
Goat anti-rabbit IgG (H+L) conjugated with Alexa Fluor 488	Invitrogen	A11008	Immunofluorescence secondary antibody
β-secretase inhibitor IV	Cayman chemical	23388
T-RAP (NFYQNHRRYVKSRDDSQLNGDPSAL)	GenScript		≥80% purity
TAT-T-RAP (YGRKKRRQRRRGGNFYQNHRRYVKSRDDSQLNGDPSAL)	GenScript		≥80% purity
Synthetic Aβ40	Peptide Institute	4307-v
Synthetic Aβ42	Peptide Institute	4349-v
Alamar Blue	Invitrogen	DAL 1025
plasmids	primer (forward)	primer (reverse)
pEB-hyg-BACE1	5’- CCC GTC GAC CAC CAT GGC CCC AGC GCT GCA CTG G-3’	5’-GGG GGA TCC CTT GAG CAG GGA GAT GTC ATC-3’
pEB-hyg-TO-SC100	5’-TAC CGG GCC CCC CCT CGA GGC ACC ATG GCG CAG TTC CTG-3’	5’-TGA TTA TGA TCT AGA GTC GCG GCC GCT AGT TCT GCA TCT GCT CAA AGA AC-3’
pEB-hyg-TO-SC89	5’- TGG CTA CAG TGC AGG CAG AAG TTC A-3’	5’-ATT TTT GAT GAT GAA CTT CTG CCT GC-3’
pEB-Puro-HA-LgBiT-mRab5
(HA-LgBiT)	5’-TAC CCA TAC GAT GTT CCA GAT TAC GCT GTC TTC ACA CTC GAA GAT TTC GTT GGG GAC-3’	5’-CTT TTT TGT ACA AGC TGT TGA TGG TTA CTC G-3’
	5’-AAG GGG TAC CGG GCC CCC CCC ACC ATG TAC CCA TAC GAT G-3’	5’-CTT TTT TGT ACA AGC TGT TGA TGG TTA CTC G-3’
Murine Rab5A (mRab5A)	5’-CAT CAA CAG CTT GTA CAA AAA AGC AGG C-3’	5’-CGG CCG CTC TAG AAC TAG TGG TAC AAG AAA GCT GGG TC-3’
p3xFLAG CMV10-SmBiT-Evectin-2
SmBiT-Evectin-2	5’-GTG ACC GGC TAC CGG CTG TTC GAG GAG ATT CTG ATG GCG TTT GTG AAG AGT GGC TGG TTG-3’	5’-CTA GAG CGG ATC CAC AAT TAA GAC CCA AAA-3’
3xFLAG-SmBiT-Evectin-2	5’- AAG CTT GCG GCC GCG GTG ACC GGC TAC CGG-3’	5’-ATC TAT CGA TGA ATT CTA GAG CGG ATC CAC-3’
p3xFLAG CMV10-SmBiT-Evectin-2 (K20E)	5’-GCG CTG GGA GAA GAA CTG GTT TGA TC-3’	5’-TTC TTC TCC CAG CGC TTC AAA ATA GT-3’
pENTR-U6-TMEM30A (shRNA vector)	5’-CCG GGC CTC ATC TTC ATT CCC ATT GCT CGA GCA ATG GGA ATG AAG ATG AGG CTT TTT G-3’	5’-AAT TCA AAA AGC CTC ATC TTC ATT CCC ATT GCT CGA GCA ATG GGA ATG AAG ATG AGG C-3’	* under line is the target sequence
DEST15-TmEXN FL	5'-CAC CGG CAT CTT TGT GAC CAG C	5'-CTA ACC GCC CAT CCA AGA AAT	*cloned into pENTR/D-TOPO vector and subcloned into pDEST15
C1	5'-CAC CGG CAT CTT TGT GAC CAG C	5'-CTA GCC TTC AAA GCT CTG
C2	5'-CAC CGG CAT CTT TGT GAC CAG C	5'-CTA GCG GTC TTC GTT GCG
C3	5'-CAC CGG CAT CTT TGT GAC CAG C	5'-CTA CGGC GGA TTA CGA AA
C4	5'-CAC CGG CAT CTT TGT GAC CAG C	5'-CTA CAG TTT ACG AAA
117-166	5'-CAC CAA CGT CTT CAT GTA T	5'-CTA GCG GTC TTC GTT GCG
T-RAP	5'-CAC CAA CTT CTA TCA GAA T	5-CTA GC GGT CTT CGT TGC G
synthesized DNA fragment	Sequence
hU6	5’-CAC CGA GGG CCT ATT TCC CAT GAT TCC TTC ATA TTT GCA TAT ACG ATA CAA GGC TGT TAG AGA GAT AAT TGG AAT TAA TTT GAC TGT AAA CAC AAA GAT ATT AGT ACA AAA TAC GTG ACG TAG AAA GTA ATA ATT TCT TGG GTA GTT TGC AGT TTT AAA ATT ATG TTT TAA AAT GGA CTA TCA TAT GCT TAC CGT AAC TTG AAA GTA TTT CGA TTT CTT GGC TTT ATA TAT CTT GTG GAA AGG ACG AAA CAC CGG TCC GCA GGT ATG CAC GCG TGA ATT CTC GAC CTC GAG ACA AAT …
TmExN	5'-GGC ATC TTT GTG ACC AGC AAT AAC ATC CGT GAA ATT GAA ATC GAC TAT ACC GGC ACC GAA CCG TCT TCC CCG TGT AAT AAA TGT CTG AGT CCG AAC GTG ACC AGC TGC GCG TGT ACC ATT AAT TTT ACG CTG AAA CAG AGC TTT GAA GGC AAC GTC TTC ATG TAT TAC GGT CTG TCT AAC TTC TAT CAG AAT CAT CGT CGC TAC GTG AAA AGC CGT GAT GAC TCT CAA CTG AAC GGC GAT CCG TCA GCA CTG CTG AAT CCG TCG AAA GAA TGC GAA CCG TAT CGT CGC AAC GAA GAC …
